# An epigenetic predictor of death captures multi-modal measures of brain health

**DOI:** 10.1101/703504

**Authors:** Robert F. Hillary, Anna J. Stevenson, Simon R. Cox, Daniel L. McCartney, Sarah E. Harris, Anne Seeboth, Jon Higham, Duncan Sproul, Adele M. Taylor, Paul Redmond, Janie Corley, Alison Pattie, Maria del. C Valdés Hernández, Susana Muñoz-Maniega, Mark E. Bastin, Joanna M. Wardlaw, Steve Horvath, Craig W. Ritchie, Tara L. Spires-Jones, Andrew M. McIntosh, Kathryn L. Evans, Ian J. Deary, Riccardo E. Marioni

## Abstract

Individuals of the same chronological age exhibit disparate rates of biological ageing. Consequently, a number of methodologies have been proposed to determine biological age and primarily exploit variation at the level of DNA methylation (DNAm) – a commonly studied epigenetic mechanism. A novel epigenetic clock, termed ‘DNAm GrimAge’ has outperformed its predecessors in predicting the risk of mortality as well as a number of age-related morbidities. However, the association between DNAm GrimAge and cognitive or neuroimaging phenotypes remains unknown. We explore these associations in the Lothian Birth Cohort 1936 (n=709, mean age 73 years). Higher DNAm GrimAge was strongly associated with all-cause mortality over twelve years of follow-up (Hazard Ratio per standard deviation increase in GrimAge: 1.81, P < 2.0 × 10^-16^). Higher DNAm GrimAge was associated with lower age 11 IQ (β=-0.11), lower age 73 general cognitive ability (β=-0.18), decreased brain volume (β=-0.25) and increased brain white matter hyperintensities (β=0.17). Sixty-eight of 137 health- and brain-related phenotypes tested were significantly associated with DNAm GrimAge. Adjusting all models for childhood cognitive ability attenuated to non-significance a small number of associations (12/68 associations; 6 of which were cognitive traits), but not the association with general cognitive ability (33.9% attenuation). Higher DNAm GrimAge cross-sectionally associates with lower cognitive ability and brain vascular lesions in older age, independently of early life cognitive ability. Thus, this epigenetic predictor of mortality is also associated with multiple different measures of brain health and may aid in the prediction of age-related cognitive decline.
