## Supplementary File 2 for "An epigenetic predictor of death captures multi-modal measures of brain health"

### Sheet: Supplementary File 2
Supplementary File 2. The association between age 11 IQ and cognitive, neuroimaging, physical and protein traits in the Lothian Birth Cohort 1936.
Trait	Standarised Beta	Standard Error	t Statistic	P Value
Cognitive
Age 70 IQ	0.691396	0.026085	26.5055	2.75431e-109
National Adult Reading Test	0.670421	0.0255681	26.221	1.01146e-107
Wechsler Test of Adult Reading	0.654675	0.0261024	25.081	5.50795e-101
g Factor	0.578143	0.0294567	19.6269	2.76577e-69
Logical Memory - Recall	0.442708	0.0321819	13.7564	1.61578e-38
Letter Number Sequencing	0.42916	0.0327418	13.1074	1.88326e-35
Digit Symbol-Coding	0.415989	0.0321778	12.9278	1.28894e-34
Block Design	0.417759	0.0327171	12.7688	6.85193e-34
Symbol Search	0.420458	0.0329235	12.7707	6.8426e-34
Matrix Reasoning	0.406257	0.0335654	12.1035	6.77564e-31
MMSE	0.381104	0.0318675	11.959	2.88397e-30
Verbal Fluency	0.375364	0.0337316	11.128	1.0412e-26
Backwards Digit Span	0.375092	0.0338343	11.0861	1.54678e-26
Verbal Paired Associates	0.314169	0.0349779	8.98192	2.25597e-18
Digit Span Total	0.276294	0.0348788	7.92155	8.63581e-15
Four Choice Reaction Time - Mean	-0.239008	0.0343487	-6.95829	7.57704e-12
Inspection Time Total	0.182327	0.0353474	5.15814	3.22755e-07
Neuroimaging
White Matter:ICV Ratio	0.09	0.04	2.34	0.02
White Matter Hyperintensities:ICV Ratio	-0.07	0.04	-1.89	0.05
Grey Matter:ICV Ratio	0.02	0.04	0.73	0.46
Brain:ICV Ratio	0.02	0.04	0.75	0.45
General Factor of Fractional Anisotropy	0.00495124	0.0422964	0.117061	0.906852
General Factor of Mean Diffusivity	4.99782e-06	0.0422689	0.000118239	0.999906
Physical
Forced Vital Capacity	0.136364	0.0289149	4.71605	2.87704e-06
Height	0.111538	0.0256208	4.35341	1.52826e-05
BMI	-0.146061	0.0369979	-3.94781	8.6362e-05
Grip Strength - Right	0.0800876	0.0240089	3.33574	0.000893099
CRP	-0.120967	0.0370013	-3.26927	0.00112924
IL6	-0.10602	0.0369525	-2.86908	0.0042366
Forced Expiratory Rate	-0.104341	0.0369475	-2.82403	0.00487054
Forced Expiratory Volume	0.083825	0.029793	2.81359	0.00502992
Peak Expiratory Flow	0.0742559	0.0301419	2.46355	0.0139847
Grip Strength - Left	0.0538887	0.022879	2.35538	0.018764
Triglycerides	-0.0825336	0.0353637	-2.33385	0.0198717
HDL Cholesterol	0.0706444	0.0356817	1.97985	0.0480923
Weight	-0.0605188	0.0333334	-1.81556	0.0698409
HDL Ratio	-0.0639169	0.0363647	-1.75767	0.0792202
Albumin	0.06	0.04	1.6	0.11
Iron	0.0570751	0.0393832	1.44922	0.147806
LDL Cholesterol	0.0240798	0.0358409	0.671854	0.501888
Ferritin	-0.0262899	0.0411696	-0.638577	0.523349
Creatinine	-0.0203493	0.034517	-0.589543	0.555678
Total Cholesterol	0.0172556	0.0347312	0.496833	0.619455
Protein
VWC2	-0.181943	0.0383882	-4.73956	2.62325e-06
THY 1	-0.177994	0.0381314	-4.66792	3.68438e-06
EFNA4	-0.16533	0.0383359	-4.31266	1.85881e-05
EDA2R	-0.154262	0.0387448	-3.98149	7.60663e-05
ROBO2	-0.139304	0.0379919	-3.66668	0.000265436
GFR alpha 1	-0.13701	0.0384424	-3.56405	0.00039144
SCARA5	-0.135972	0.0386387	-3.51906	0.000462735
SCARB2	-0.134305	0.0388571	-3.45639	0.000582474
SKR3	-0.133178	0.0387946	-3.4329	0.000634369
RSPO1	-0.121672	0.038939	-3.12468	0.00185778
DDR1	-0.115744	0.0383691	-3.01659	0.00265434
CRTAM	-0.110629	0.0380657	-2.90626	0.00377994
JAM B	-0.111839	0.0388578	-2.87816	0.004129
UNC5C	-0.108034	0.0384866	-2.80706	0.00514678
SMOC2	-0.1098	0.0391635	-2.80362	0.00520121
NMNAT1	0.107778	0.0386814	2.78631	0.00548386
CPM	-0.107227	0.0385987	-2.778	0.00562437
SIGLEC1	-0.105327	0.0387527	-2.71793	0.00674103
CLM 6	-0.103465	0.0385583	-2.68334	0.00747124
TNFRSF12A	-0.10351	0.0388626	-2.66349	0.00792158
EPHB6	-0.101626	0.0386072	-2.63232	0.0086781
CDH3	-0.101837	0.0387723	-2.62654	0.00882537
ADAM 23	-0.0993472	0.0387678	-2.56262	0.0106086
IL12	-0.0994751	0.0388512	-2.56041	0.0106756
NBL1	-0.0990459	0.0388965	-2.5464	0.0111095
NrCAM	-0.097279	0.0382383	-2.54402	0.0111846
CADM3	-0.0980309	0.0387704	-2.5285	0.0116864
LAYN	-0.0981158	0.0388179	-2.52759	0.0117165
RGMB	-0.0939804	0.0387435	-2.42571	0.0155449
Siglec 9	-0.0927045	0.0382553	-2.42331	0.0156468
MDGA1	-0.0933997	0.0385681	-2.42168	0.0157166
CLEC10A	-0.0913082	0.0386937	-2.35977	0.0185756
MSR1	-0.0911974	0.0390147	-2.33751	0.0197095
sFRP 3	-0.0888975	0.0389307	-2.28348	0.022718
TNFRSF21	-0.0871876	0.03854	-2.26226	0.0240046
CD200	-0.0864832	0.0386836	-2.23565	0.0257071
N2DL.2	-0.0870769	0.0390767	-2.22836	0.0261917
SCARF2	-0.0860599	0.0390308	-2.20492	0.0278027
ADAM 22	-0.0853332	0.038822	-2.19806	0.0282901
FcRL2	-0.0851443	0.038864	-2.19083	0.0288122
NTRK2	-0.082493	0.0385064	-2.14232	0.0325318
DRAXIN	-0.0834749	0.0390032	-2.14021	0.0327028
CTSS	-0.083372	0.0393034	-2.12124	0.0342724
PLXNB1	-0.0788185	0.0392364	-2.00881	0.0449624
CD200R1	-0.0776343	0.0387656	-2.00266	0.0456209
CDH6	-0.0762098	0.0387007	-1.96921	0.0493458
WFIKKN1	-0.0742671	0.0392753	-1.89094	0.0590692
CD38	-0.0696251	0.0393369	-1.76997	0.077192
PVR	-0.0673662	0.0389265	-1.7306	0.0839896
LAIR.2	-0.0662081	0.0391054	-1.69307	0.0909133
NAAA	0.0639369	0.0386312	1.65506	0.0983866
FLRT2	-0.064418	0.0390827	-1.64825	0.0997765
TN.R	0.0643668	0.0391394	1.64455	0.100537
BMP.4	-0.0641662	0.0391368	-1.63953	0.101577
PDGF R alpha	-0.0597489	0.0386722	-1.54501	0.122822
GDNFR alpha 3	-0.0581714	0.0386325	-1.50576	0.132605
NCDase	-0.0531111	0.0389978	-1.3619	0.173692
NRP2	-0.0510257	0.0387262	-1.3176	0.188093
GDNF	-0.0501406	0.038525	-1.30151	0.193537
IL 5R alpha	-0.0497637	0.0390077	-1.27574	0.202495
PRTG	-0.0456081	0.0386985	-1.17855	0.239001
gal 8	-0.0457999	0.0393003	-1.16538	0.244284
NEP	-0.0444353	0.0394586	-1.12612	0.260521
CPA2	-0.0424018	0.0393884	-1.07651	0.282094
EZR	0.0390359	0.0384616	1.01493	0.310509
MAPT	0.0384584	0.0393663	0.976938	0.328957
GM CSF R alpha	0.0314333	0.0392104	0.801657	0.423039
CLM 1	-0.0312408	0.0392582	-0.795778	0.426446
BCAN	0.0305772	0.0386742	0.790636	0.429439
Dkk 4	-0.027767	0.0392173	-0.70803	0.479176
SPOCK1	-0.0267072	0.0390852	-0.683307	0.494652
LXN	-0.026557	0.0394021	-0.674001	0.500546
NTRK3	0.0261528	0.0391118	0.668667	0.503941
Beta NGF	0.0245589	0.039073	0.628539	0.529868
RGMA	-0.0200198	0.0390316	-0.512914	0.608182
GZMA	-0.0196646	0.0387468	-0.507515	0.611962
CNTN5	0.0196235	0.0386801	0.507328	0.612094
CLEC1B	-0.0195874	0.039562	-0.495108	0.620688
G CSF	0.0188767	0.0392777	0.480596	0.630962
CTSC	-0.0185956	0.0393385	-0.472709	0.636577
MATN3	-0.0174818	0.0391715	-0.44629	0.655534
MANF	-0.0161823	0.0394486	-0.410213	0.681782
TMPRSS5	-0.0150442	0.0386156	-0.389589	0.696966
GDF 8	0.00947538	0.0393322	0.240907	0.809702
SMPD1	0.00568021	0.0388883	0.146065	0.883915
NCAN	0.00432269	0.0390392	0.110727	0.911867
GCP5	0.0042379	0.0393502	0.107697	0.914269
KYNU	0.00364143	0.038791	0.0938731	0.925238
LAT	-0.00351887	0.0395457	-0.0889823	0.929123
HAGH	-0.00290602	0.0393994	-0.073758	0.941225
PLXNB3	0.00279313	0.0394146	0.0708653	0.943526
Alpha 2 MRAP	-0.00202732	0.0395111	-0.05131	0.959094
