## Supplementary File 3 for "An epigenetic predictor of death captures multi-modal measures of brain health"

### Sheet: Supplementary File 3
Supplementary File 3. Cox proportional hazard models for DNAm GrimAge and its individual components in LBC1936.
	Before Adjustment for Age 11 IQ					After Adjustment for Age 11 IQ
Trait	Hazard Ratio	Log Hazard Ratio	2.5% CI	97.5%CI	P Value	Hazard Ratio	Log Hazard Ratio	2.5% CI	97.5%CI	P Value	% Attenuation
DNAm GrimAge	1.81	0.593327	1.58	2.07	<2E-16	1.83	0.604316	1.6	2.1	<2E-16	-0.0185212
DNAm Pack Years	1.64	0.494696	1.46	1.86	<2E-16	1.67	0.512824	1.48	1.89	<2E-16	-0.0366435
DNAm TIMP1	1.38	0.322083	1.19	1.6	2.18e-05	1.36	0.307485	1.16	1.59	7.96e-05	0.0453261
DNAm GDF15	1.36	0.307485	1.22	1.52	4.02e-08	1.38	0.322083	1.23	1.55	3.94e-08	-0.0474781
DNAm PAI1	1.33	0.285179	1.15	1.54	0.000147	1.32	0.277632	1.14	1.54	0.0003	0.0264648
DNAm B2M	1.25	0.223144	1.1	1.42	0.000684	1.25	0.223144	1.09	1.42	0.0008	0
DNAm ADM	1.23	0.207014	1.04	1.43	0.01	1.2	0.182322	1.02	1.4	0.02	0.11928
DNAm Cystatin C	1.15	0.139762	1.02	1.31	0.03	1.17	0.157004	1.03	1.34	0.017	-0.123366
DNAm Leptin	0.94	-0.0618754	0.74	1.2	0.63	0.93	-0.0725707	0.71	1.18	0.53	-0.172852
