## Supplementary File 4 for "An epigenetic predictor of death captures multi-modal measures of brain health"

### Sheet: Supplementary File 4
Supplementary File 4. The association between an accelerated DNAm GrimAge and cognitive, neuroimaging, physical and protein traits in the Lothian Birth Cohort 1936.
	Before Adjustment for Age 11 IQ							After Adjustment for Age 11 IQ
Trait	Standarised Beta	2.5% CI	97.5% CI	Standard Error	t Statistic	P Value	FDR	Standarised Beta	2.5% CI	97.5% CI	Standard Error	t Statistic	P Value	FDR	% Attenuation
Cognitive
g Factor	-0.176	-0.255	-0.097	0.04	-4.356	1.52e-05	7.95e-05	-0.116	-0.181	-0.052	0.033	-3.54	0.000429	0.002	0.3389
Digit Symbol-Coding	-0.162	-0.241	-0.084	0.04	-4.08	5.02e-05	0.000235	-0.115	-0.186	-0.043	0.037	-3.136	0.002	0.005	0.2938
Four Choice Reaction Time - Mean	0.162	0.083	0.242	0.041	3.999	7.04e-05	0.00029	0.127	0.051	0.203	0.039	3.267	0.001	0.004	0.2168
Symbol Search	-0.146	-0.226	-0.066	0.041	-3.589	0.000356	0.001	-0.103	-0.177	-0.029	0.038	-2.737	0.006	0.018	0.2963
Block Design	-0.136	-0.215	-0.057	0.04	-3.365	0.001	0.002	-0.085	-0.158	-0.011	0.037	-2.256	0.024	0.056	0.3774
Matrix Reasoning	-0.137	-0.217	-0.057	0.041	-3.358	0.001	0.002	-0.097	-0.173	-0.022	0.038	-2.539	0.011	0.029	0.2899
Inspection Time Total	-0.133	-0.213	-0.052	0.041	-3.209	0.001	0.004	-0.084	-0.163	-0.005	0.04	-2.08	0.038	0.079	0.3666
Wechsler Test of Adult Reading	-0.13	-0.21	-0.05	0.041	-3.183	0.002	0.004	-0.06	-0.119	-0.002	0.03	-2.019	0.044	0.088	0.537
Age 70 IQ	-0.108	-0.189	-0.027	0.041	-2.619	0.009	0.02	-0.036	-0.094	0.023	0.03	-1.201	0.23	0.345	0.6694
Backwards Digit Span	-0.108	-0.188	-0.027	0.041	-2.623	0.009	0.02	-0.069	-0.145	0.007	0.039	-1.768	0.078	0.147	0.362
Age 11 IQ	-0.109	-0.191	-0.027	0.042	-2.594	0.01	0.021	NA	NA	NA	NA	NA	NA	NA	NA
National Adult Reading Test	-0.1	-0.18	-0.02	0.041	-2.461	0.014	0.029	-0.023	-0.079	0.034	0.029	-0.782	0.435	0.564	0.7743
Verbal Pairead Associates	-0.079	-0.159	0.002	0.041	-1.917	0.056	0.102	-0.063	-0.142	0.016	0.04	-1.575	0.116	0.206	0.1921
Letter Number Sequencing	-0.062	-0.143	0.019	0.041	-1.492	0.136	0.21	-0.028	-0.101	0.046	0.038	-0.745	0.457	0.583	0.5469
Verbal Fluency	-0.056	-0.137	0.024	0.041	-1.374	0.17	0.251	-0.013	-0.089	0.063	0.039	-0.341	0.733	0.805	0.7657
MMSE	-0.053	-0.134	0.027	0.041	-1.302	0.193	0.28	0	-0.073	0.072	0.037	-0.01	0.992	0.999	0.9932
Digit Span Total	-0.042	-0.122	0.038	0.041	-1.034	0.302	0.401	0.001	-0.077	0.08	0.04	0.029	0.977	0.996	1.0276
Logical Memory - Recall	0.03	-0.05	0.111	0.041	0.742	0.458	0.557	0.082	0.01	0.154	0.037	2.221	0.027	0.06	-1.6942
Neuroimaging
White Matter:ICV Ratio	-0.275	-0.362	-0.189	0.044	-6.242	8.78e-10	1.71e-08	-0.265	-0.354	-0.176	0.046	-5.822	1.04e-08	1.7e-07	0.0371
Brain:ICV Ratio	-0.25	-0.334	-0.165	0.043	-5.807	1.09e-08	1.35e-07	-0.234	-0.321	-0.147	0.044	-5.277	1.95e-07	1.86e-06	0.0632
Grey Matter:ICV Ratio	-0.219	-0.308	-0.13	0.045	-4.818	1.89e-06	1.28e-05	-0.195	-0.286	-0.104	0.046	-4.209	3.03e-05	0.000164	0.1086
White Matter Hyperintensities:ICV Ratio	0.172	0.083	0.261	0.045	3.787	0.000169	0.001	0.16	0.067	0.253	0.047	3.383	0.001	0.002	0.0706
General Factor of Fractional Anisotropy	-0.009	-0.1	0.082	0.047	-0.198	0.843	0.889	-0.014	-0.11	0.083	0.049	-0.279	0.781	0.843	-0.49
General Factor of Mean Diffusivity	-0.001	-0.093	0.09	0.047	-0.03	0.976	0.983	-0.008	-0.104	0.088	0.049	-0.162	0.871	0.919	-4.6646
Physical
IL6	0.372	0.296	0.449	0.039	9.577	1.66e-20	2.26e-18	0.359	0.281	0.438	0.04	8.927	4.3e-18	2.91e-16	0.0346
Forced Expiratory Volume	-0.269	-0.327	-0.21	0.03	-8.981	2.47e-18	1.68e-16	-0.286	-0.346	-0.227	0.03	-9.441	6.38e-20	8.62e-18	-0.0657
Peak Expiratory Flow	-0.252	-0.316	-0.188	0.033	-7.71	4.36e-14	1.98e-12	-0.255	-0.321	-0.189	0.034	-7.602	1.02e-13	4.59e-12	-0.0132
CRP	0.246	0.167	0.325	0.04	6.088	1.88e-09	2.84e-08	0.233	0.153	0.314	0.041	5.697	1.84e-08	2.26e-07	0.0506
Forced Vital Capacity	-0.162	-0.218	-0.106	0.029	-5.644	2.41e-08	2.74e-07	-0.169	-0.226	-0.112	0.029	-5.784	1.13e-08	1.7e-07	-0.0462
Iron	-0.242	-0.33	-0.155	0.045	-5.429	8.49e-08	7.22e-07	-0.222	-0.311	-0.133	0.045	-4.899	1.29e-06	1.02e-05	0.0839
Forced Expiratory Ratio	-0.216	-0.295	-0.137	0.04	-5.354	1.17e-07	9.36e-07	-0.236	-0.319	-0.154	0.042	-5.616	2.89e-08	3.25e-07	-0.0942
Creatinine	0.16	0.087	0.234	0.037	4.282	2.11e-05	0.000105	0.152	0.075	0.23	0.039	3.872	0.000119	0.00055	0.0497
LDL Cholesterol	-0.169	-0.246	-0.091	0.039	-4.278	2.15e-05	0.000105	-0.183	-0.264	-0.103	0.041	-4.491	8.38e-06	5.14e-05	-0.0878
BMI	0.164	0.084	0.244	0.041	4.01	6.73e-05	0.00029	0.153	0.07	0.236	0.042	3.608	0.000332	0.001	0.0698
Cholesterol	-0.125	-0.201	-0.05	0.039	-3.256	0.001	0.003	-0.149	-0.227	-0.071	0.04	-3.754	0.000189	0.001	-0.1918
Triglycerides	0.129	0.049	0.21	0.041	3.137	0.002	0.005	0.087	0.008	0.167	0.041	2.154	0.032	0.068	0.3252
Height	-0.083	-0.139	-0.026	0.029	-2.858	0.004	0.011	-0.062	-0.12	-0.005	0.029	-2.121	0.034	0.072	0.2446
Weight	0.089	0.016	0.162	0.037	2.385	0.017	0.035	0.09	0.015	0.166	0.039	2.337	0.02	0.047	-0.0167
Grip Strength - Right	-0.046	-0.099	0.008	0.027	-1.676	0.094	0.158	-0.037	-0.091	0.017	0.028	-1.342	0.18	0.283	0.1866
Grip Stength - Left	-0.04	-0.09	0.01	0.026	-1.578	0.115	0.182	-0.034	-0.085	0.018	0.026	-1.285	0.199	0.306	0.1663
Albumin	-0.059	-0.139	0.021	0.041	-1.438	0.151	0.228	-0.058	-0.14	0.024	0.042	-1.382	0.167	0.266	0.0118
HDL Cholesterol	-0.048	-0.125	0.03	0.039	-1.204	0.229	0.328	-0.029	-0.11	0.051	0.041	-0.712	0.477	0.601	0.3855
Ferritin	-0.028	-0.118	0.062	0.046	-0.612	0.541	0.645	-0.04	-0.135	0.054	0.048	-0.837	0.403	0.528	-0.4299
HDL Ratio	-0.022	-0.103	0.059	0.041	-0.535	0.593	0.684	-0.063	-0.145	0.018	0.042	-1.522	0.129	0.222	-1.8638
Protein
SKR3	0.295	0.216	0.373	0.04	7.381	4.44e-13	1.51e-11	0.279	0.199	0.359	0.041	6.818	2.08e-11	7.02e-10	0.0526
TN R	-0.29	-0.368	-0.212	0.04	-7.257	1.05e-12	2.85e-11	-0.271	-0.352	-0.19	0.041	-6.547	1.18e-10	2.65e-09	0.0653
NTRK3	-0.284	-0.363	-0.206	0.04	-7.097	3.11e-12	7.06e-11	-0.277	-0.358	-0.196	0.041	-6.713	4.11e-11	1.11e-09	0.0238
BCAN	-0.249	-0.328	-0.17	0.04	-6.163	1.2e-09	2.04e-08	-0.248	-0.328	-0.167	0.041	-6.026	2.79e-09	5.38e-08	0.0041
CNTN5	-0.244	-0.323	-0.165	0.04	-6.037	2.54e-09	3.46e-08	-0.237	-0.318	-0.156	0.041	-5.745	1.4e-08	1.89e-07	0.0291
EDA2R	0.228	0.149	0.308	0.041	5.628	2.64e-08	2.76e-07	0.209	0.127	0.29	0.042	5.028	6.38e-07	5.39e-06	0.0849
NCAN	-0.227	-0.307	-0.148	0.041	-5.609	2.92e-08	2.84e-07	-0.231	-0.312	-0.149	0.042	-5.538	4.42e-08	4.59e-07	-0.0149
RSPO1	0.223	0.144	0.303	0.041	5.503	5.23e-08	4.74e-07	0.219	0.137	0.3	0.042	5.248	2.07e-07	1.86e-06	0.0208
GFR alpha 1	0.215	0.135	0.294	0.041	5.287	1.66e-07	1.26e-06	0.195	0.114	0.276	0.041	4.719	2.89e-06	2.05e-05	0.093
CLM 1	0.202	0.122	0.282	0.041	4.961	8.8e-07	6.3e-06	0.192	0.109	0.275	0.042	4.553	6.29e-06	4.04e-05	0.0488
GDF 8	-0.195	-0.274	-0.115	0.041	-4.77	2.24e-06	1.45e-05	-0.202	-0.285	-0.12	0.042	-4.796	2e-06	1.5e-05	-0.0408
EFNA4	0.193	0.113	0.273	0.041	4.732	2.69e-06	1.66e-05	0.168	0.087	0.249	0.041	4.063	5.43e-05	0.000272	0.1297
MSR1	0.185	0.105	0.265	0.041	4.544	6.49e-06	3.84e-05	0.196	0.114	0.278	0.042	4.672	3.62e-06	2.44e-05	-0.0555
EZR	-0.179	-0.259	-0.099	0.041	-4.381	1.36e-05	7.71e-05	-0.181	-0.262	-0.1	0.041	-4.378	1.39e-05	8.18e-05	-0.0118
NAAA	-0.179	-0.259	-0.099	0.041	-4.37	1.43e-05	7.77e-05	-0.175	-0.256	-0.093	0.042	-4.202	3.01e-05	0.000164	0.0212
TNFRSF12A	0.165	0.085	0.245	0.041	4.025	6.32e-05	0.000287	0.151	0.069	0.233	0.042	3.595	0.000349	0.001	0.0837
SCARB2	0.164	0.084	0.244	0.041	4.003	6.92e-05	0.00029	0.144	0.062	0.227	0.042	3.435	0.000629	0.002	0.119
LAYN	0.158	0.078	0.239	0.041	3.862	0.000123	0.000491	0.146	0.063	0.228	0.042	3.468	0.000558	0.002	0.0801
SIGLEC1	0.156	0.076	0.237	0.041	3.812	0.00015	0.001	0.174	0.093	0.256	0.042	4.177	3.36e-05	0.000174	-0.116
CLEC10A	0.155	0.074	0.235	0.041	3.776	0.000173	0.001	0.157	0.075	0.239	0.042	3.76	0.000185	0.001	-0.0148
NMNAT1	-0.155	-0.236	-0.075	0.041	-3.782	0.000169	0.001	-0.152	-0.234	-0.071	0.042	-3.647	0.000286	0.001	0.017
CLM 6	0.154	0.074	0.234	0.041	3.754	0.000188	0.001	0.145	0.063	0.227	0.042	3.477	0.00054	0.002	0.0578
NTRK2	-0.153	-0.234	-0.073	0.041	-3.735	0.000203	0.001	-0.161	-0.242	-0.079	0.042	-3.865	0.000122	0.001	-0.0486
G CSF	0.15	0.069	0.23	0.041	3.644	0.000288	0.001	0.169	0.086	0.252	0.042	3.992	7.29e-05	0.000352	-0.1309
WFIKKN1	-0.147	-0.228	-0.067	0.041	-3.586	0.000359	0.001	-0.154	-0.238	-0.071	0.042	-3.638	0.000297	0.001	-0.0491
N2DL2	0.143	0.062	0.223	0.041	3.473	0.001	0.002	0.133	0.05	0.216	0.042	3.139	0.002	0.005	0.0681
MDGA1	-0.139	-0.22	-0.059	0.041	-3.389	0.001	0.002	-0.144	-0.226	-0.062	0.042	-3.457	0.001	0.002	-0.0358
CD200	-0.137	-0.217	-0.056	0.041	-3.323	0.001	0.003	-0.143	-0.225	-0.061	0.042	-3.424	0.001	0.002	-0.0492
GCP5	-0.125	-0.206	-0.044	0.041	-3.033	0.003	0.006	-0.129	-0.213	-0.046	0.043	-3.032	0.003	0.007	-0.0363
THY 1	0.125	0.044	0.206	0.041	3.035	0.002	0.006	0.111	0.03	0.192	0.041	2.673	0.008	0.021	0.1141
CDH3	0.125	0.044	0.205	0.041	3.025	0.003	0.006	0.106	0.023	0.188	0.042	2.513	0.012	0.031	0.1499
RGMA	-0.117	-0.197	-0.036	0.041	-2.829	0.005	0.011	-0.112	-0.195	-0.029	0.042	-2.649	0.008	0.022	0.0365
TNFRSF21	0.114	0.033	0.195	0.041	2.773	0.006	0.013	0.104	0.022	0.186	0.042	2.475	0.014	0.034	0.0927
GZMA	-0.11	-0.191	-0.029	0.041	-2.664	0.008	0.018	-0.112	-0.195	-0.03	0.042	-2.665	0.008	0.021	-0.021
NEP	0.109	0.029	0.19	0.041	2.655	0.008	0.018	0.103	0.019	0.187	0.043	2.411	0.016	0.04	0.0553
CTSS	0.106	0.025	0.187	0.041	2.563	0.011	0.022	0.097	0.013	0.18	0.043	2.261	0.024	0.056	0.0859
VWC2	0.103	0.023	0.184	0.041	2.506	0.012	0.026	0.073	-0.009	0.155	0.042	1.754	0.08	0.15	0.2907
TMPRSS5	-0.099	-0.18	-0.018	0.041	-2.402	0.017	0.034	-0.101	-0.183	-0.019	0.042	-2.403	0.017	0.04	-0.0176
GDNF	0.095	0.014	0.176	0.041	2.307	0.021	0.042	0.092	0.01	0.174	0.042	2.202	0.028	0.061	0.031
NCDase	-0.094	-0.175	-0.013	0.041	-2.271	0.023	0.046	-0.094	-0.177	-0.011	0.042	-2.211	0.027	0.061	-0.0006
EPHB6	0.084	0.003	0.165	0.041	2.032	0.043	0.082	0.063	-0.019	0.146	0.042	1.507	0.132	0.222	0.2445
UNC5C	0.084	0.003	0.165	0.041	2.024	0.043	0.082	0.076	-0.006	0.158	0.042	1.812	0.07	0.136	0.0918
MAPT	0.082	0.001	0.163	0.041	1.983	0.048	0.089	0.086	0.002	0.17	0.043	1.999	0.046	0.091	-0.0453
Alpha 2 MRAP	0.078	-0.003	0.159	0.041	1.876	0.061	0.111	0.066	-0.018	0.151	0.043	1.536	0.125	0.219	0.1473
SPOCK1	-0.075	-0.156	0.006	0.041	-1.807	0.071	0.128	-0.072	-0.156	0.011	0.043	-1.701	0.089	0.165	0.0303
SMPD1	0.074	-0.007	0.155	0.041	1.796	0.073	0.129	0.088	0.005	0.171	0.042	2.071	0.039	0.079	-0.1801
CD38	0.074	-0.007	0.155	0.041	1.786	0.075	0.13	0.056	-0.028	0.14	0.043	1.306	0.192	0.298	0.2413
CLEC1B	0.071	-0.01	0.152	0.041	1.714	0.087	0.15	0.062	-0.023	0.146	0.043	1.435	0.152	0.244	0.1269
galectin 8	0.069	-0.012	0.15	0.041	1.67	0.095	0.158	0.052	-0.032	0.136	0.043	1.21	0.227	0.344	0.2495
GDNFR alpha 3	-0.069	-0.15	0.012	0.041	-1.67	0.095	0.158	-0.078	-0.16	0.005	0.042	-1.85	0.065	0.127	-0.1271
PRTG	-0.067	-0.148	0.014	0.041	-1.628	0.104	0.17	-0.063	-0.146	0.019	0.042	-1.504	0.133	0.222	0.0576
CADM3	0.067	-0.014	0.148	0.041	1.616	0.107	0.173	0.048	-0.034	0.131	0.042	1.146	0.252	0.355	0.2749
Siglec 9	0.066	-0.015	0.147	0.041	1.599	0.11	0.177	0.068	-0.013	0.15	0.042	1.64	0.101	0.185	-0.0338
sFRP 3	-0.064	-0.145	0.017	0.041	-1.554	0.121	0.189	-0.064	-0.147	0.019	0.042	-1.514	0.131	0.222	0.0007
GM CSF R alpha	0.06	-0.021	0.141	0.041	1.458	0.145	0.222	0.063	-0.021	0.146	0.043	1.464	0.144	0.234	-0.0367
MANF	-0.058	-0.139	0.023	0.041	-1.396	0.163	0.244	-0.068	-0.152	0.016	0.043	-1.587	0.113	0.204	-0.1804
LXN	-0.056	-0.137	0.025	0.041	-1.363	0.173	0.253	-0.064	-0.148	0.02	0.043	-1.485	0.138	0.227	-0.1308
JAMB	0.046	-0.035	0.128	0.041	1.123	0.262	0.371	0.026	-0.057	0.109	0.042	0.621	0.535	0.639	0.4335
Beta NGF	0.045	-0.036	0.126	0.041	1.079	0.281	0.391	0.05	-0.033	0.134	0.043	1.175	0.24	0.346	-0.1203
PVR	0.045	-0.037	0.126	0.041	1.077	0.282	0.391	0.05	-0.033	0.133	0.042	1.175	0.24	0.346	-0.1192
CPM	0.044	-0.037	0.125	0.041	1.064	0.287	0.395	0.037	-0.045	0.12	0.042	0.887	0.375	0.497	0.1525
FLRT2	-0.043	-0.124	0.038	0.041	-1.039	0.299	0.401	-0.049	-0.133	0.034	0.043	-1.151	0.25	0.355	-0.1404
HAGH	-0.043	-0.124	0.039	0.041	-1.028	0.304	0.401	-0.046	-0.13	0.038	0.043	-1.075	0.283	0.39	-0.0848
SMOC2	0.043	-0.038	0.124	0.041	1.04	0.299	0.401	0.029	-0.055	0.113	0.043	0.681	0.496	0.609	0.3234
NrCAM	-0.041	-0.122	0.04	0.041	-0.996	0.32	0.418	-0.049	-0.131	0.033	0.042	-1.174	0.241	0.346	-0.1869
DRAXIN	-0.041	-0.122	0.04	0.041	-0.987	0.324	0.42	-0.047	-0.131	0.036	0.043	-1.112	0.267	0.371	-0.1572
PDGF R alpha	0.035	-0.046	0.116	0.041	0.848	0.397	0.509	0.031	-0.051	0.114	0.042	0.743	0.458	0.583	0.1072
CPA2	-0.034	-0.115	0.047	0.041	-0.817	0.414	0.522	-0.029	-0.114	0.055	0.043	-0.685	0.493	0.609	0.1291
DDR1	0.034	-0.047	0.115	0.041	0.82	0.412	0.522	0.028	-0.055	0.11	0.042	0.658	0.511	0.621	0.1888
ADAM 22	-0.033	-0.114	0.049	0.041	-0.789	0.431	0.537	-0.05	-0.133	0.033	0.042	-1.183	0.237	0.346	-0.5336
NRP2	0.032	-0.049	0.113	0.041	0.778	0.437	0.54	0.027	-0.056	0.11	0.042	0.632	0.528	0.636	0.171
CD200R1	-0.032	-0.113	0.05	0.041	-0.764	0.445	0.545	-0.038	-0.121	0.045	0.042	-0.895	0.371	0.496	-0.196
ROBO2	0.029	-0.053	0.11	0.041	0.691	0.49	0.59	0.016	-0.065	0.097	0.041	0.389	0.697	0.778	0.4358
SCARF2	0.025	-0.056	0.106	0.041	0.597	0.551	0.651	0.019	-0.064	0.103	0.043	0.449	0.654	0.741	0.2261
RGMB	-0.024	-0.106	0.057	0.041	-0.589	0.556	0.652	-0.04	-0.123	0.043	0.042	-0.947	0.344	0.464	-0.6398
LAIR2	0.022	-0.059	0.104	0.041	0.542	0.588	0.684	0.03	-0.054	0.113	0.043	0.697	0.486	0.607	-0.3266
BMP 4	0.021	-0.06	0.102	0.041	0.507	0.612	0.699	0.022	-0.062	0.105	0.043	0.508	0.612	0.712	-0.0317
LAT	0.02	-0.061	0.101	0.041	0.487	0.626	0.71	0.013	-0.071	0.098	0.043	0.312	0.755	0.822	0.3313
CTSC	-0.019	-0.101	0.062	0.041	-0.471	0.638	0.717	-0.021	-0.105	0.063	0.043	-0.488	0.626	0.716	-0.0749
ADAM 23	-0.019	-0.1	0.063	0.041	-0.447	0.655	0.73	-0.043	-0.126	0.04	0.042	-1.016	0.31	0.423	-1.32
KYNU	-0.018	-0.099	0.063	0.041	-0.438	0.662	0.732	-0.017	-0.1	0.066	0.042	-0.391	0.696	0.778	0.0864
SCARA5	0.017	-0.064	0.098	0.041	0.411	0.681	0.747	-0.005	-0.088	0.077	0.042	-0.129	0.897	0.939	1.321
Dkk.4	-0.016	-0.097	0.065	0.041	-0.388	0.698	0.759	-0.015	-0.099	0.069	0.043	-0.357	0.722	0.798	0.0515
CDH6	-0.015	-0.096	0.067	0.041	-0.352	0.725	0.782	-0.025	-0.108	0.057	0.042	-0.6	0.549	0.65	-0.7371
IL5R alpha	0.008	-0.073	0.089	0.041	0.2	0.841	0.889	0.003	-0.08	0.087	0.043	0.072	0.943	0.971	0.6304
PLXNB1	-0.008	-0.09	0.073	0.041	-0.205	0.838	0.889	-0.021	-0.105	0.063	0.043	-0.488	0.626	0.716	-1.4626
IL12	-0.008	-0.089	0.074	0.041	-0.181	0.856	0.896	-0.004	-0.087	0.08	0.042	-0.085	0.932	0.968	0.5198
FcRL2	-0.005	-0.087	0.076	0.041	-0.13	0.896	0.924	-0.009	-0.092	0.075	0.042	-0.201	0.841	0.901	-0.5826
MATN3	-0.005	-0.087	0.076	0.041	-0.131	0.896	0.924	0.001	-0.083	0.085	0.043	0.023	0.982	0.996	1.1803
NBL1	0.004	-0.077	0.085	0.041	0.101	0.92	0.94	-0.025	-0.108	0.058	0.042	-0.586	0.558	0.655	6.9527
CRTAM	0.003	-0.078	0.084	0.041	0.076	0.94	0.954	0.007	-0.075	0.088	0.042	0.166	0.868	0.919	-1.2076
PLXNB3	0	-0.081	0.081	0.041	0	1	1	0	-0.084	0.084	0.043	0.002	0.999	0.999	-2.9977
