## Supplementary File 6 for "An epigenetic predictor of death captures multi-modal measures of brain health"

### Sheet: Supplementary File 6
Supplementary File 6. Variance in age-adjusted DNAm GrimAge explained by Olink® protein levels in LBC1936 study.
	Before Adjustment for Age 11 IQ			After Adjustment for Age 11 IQ
Trait	Standarised Beta	P Value	FDR	Standarised Beta	P Value	FDR	% Attenuation	Variance in AgeAccelGrim Explained (%)
SKR3	0.295	4.44e-13	1.51e-11	0.279	2.08e-11	7.02e-10	0.0526	0.0718605
TN R	-0.29	1.05e-12	2.85e-11	-0.271	1.18e-10	2.65e-09	0.0653	0.0695527
NTRK3	-0.284	3.11e-12	7.06e-11	-0.277	4.11e-11	1.11e-09	0.0238	0.0666843
BCAN	-0.249	1.2e-09	2.04e-08	-0.248	2.79e-09	5.38e-08	0.0041	0.051203
CNTN5	-0.244	2.54e-09	3.46e-08	-0.237	1.4e-08	1.89e-07	0.0291	0.0494263
EDA2R	0.228	2.64e-08	2.76e-07	0.209	6.38e-07	5.39e-06	0.0849	0.0431549
NCAN	-0.227	2.92e-08	2.84e-07	-0.231	4.42e-08	4.59e-07	-0.0149	0.043023
RSPO1	0.223	5.23e-08	4.74e-07	0.219	2.07e-07	1.86e-06	0.0208	0.041272
GFR alpha 1	0.215	1.66e-07	1.26e-06	0.195	2.89e-06	2.05e-05	0.093	0.0386353
CLM 1	0.202	8.8e-07	6.3e-06	0.192	6.29e-06	4.04e-05	0.0488	0.0341729
GDF 8	-0.195	2.24e-06	1.45e-05	-0.202	2e-06	1.5e-05	-0.0408	0.0313214
EFNA4	0.193	2.69e-06	1.66e-05	0.168	5.43e-05	0.000272	0.1297	0.0312701
MSR1	0.185	6.49e-06	3.84e-05	0.196	3.62e-06	2.44e-05	-0.0555	0.0295877
EZR	-0.179	1.36e-05	7.71e-05	-0.181	1.39e-05	8.18e-05	-0.0118	0.0266393
NAAA	-0.179	1.43e-05	7.77e-05	-0.175	3.01e-05	0.000164	0.0212	0.0264011
TNFRSF12A	0.165	6.32e-05	0.000287	0.151	0.000349	0.001	0.0837	0.0228991
SCARB2	0.164	6.92e-05	0.00029	0.144	0.000629	0.002	0.119	0.0229387
LAYN	0.158	0.000123	0.000491	0.146	0.000558	0.002	0.0801	0.0210126
CLEC10A	0.155	0.000173	0.001	0.157	0.000185	0.001	-0.0148	0.0202797
CLM 6	0.154	0.000188	0.001	0.145	0.00054	0.002	0.0578	0.0205812
G CSF	0.15	0.000288	0.001	0.169	7.29e-05	0.000352	-0.1309	0.0189199
NMNAT1	-0.155	0.000169	0.001	-0.152	0.000286	0.001	0.017	0.0199013
NTRK2	-0.153	0.000203	0.001	-0.161	0.000122	0.001	-0.0486	0.0196113
SIGLEC1	0.156	0.00015	0.001	0.174	3.36e-05	0.000174	-0.116	0.0209271
WFIKKN1	-0.147	0.000359	0.001	-0.154	0.000297	0.001	-0.0491	0.0185487
MDGA1	-0.139	0.001	0.002	-0.144	0.001	0.002	-0.0358	0.0161227
N2DL2	0.143	0.001	0.002	0.133	0.002	0.005	0.0681	0.017014
CD200	-0.137	0.001	0.003	-0.143	0.001	0.002	-0.0492	0.0154513
CDH3	0.125	0.003	0.006	0.106	0.012	0.031	0.1499	0.0131249
GCP5	-0.125	0.003	0.006	-0.129	0.003	0.007	-0.0363	0.0130068
THY 1	0.125	0.002	0.006	0.111	0.008	0.021	0.1141	0.0133434
RGMA	-0.117	0.005	0.011	-0.112	0.008	0.022	0.0365	0.0114252
TNFRSF21	0.114	0.006	0.013	0.104	0.014	0.034	0.0927	0.0111754
GZMA	-0.11	0.008	0.018	-0.112	0.008	0.021	-0.021	0.0101229
NEP	0.109	0.008	0.018	0.103	0.016	0.04	0.0553	0.0101106
CTSS	0.106	0.011	0.022	0.097	0.024	0.056	0.0859	0.00935151
VWC2	0.103	0.012	0.026	0.073	0.08	0.15	0.2907	0.00916303
TMPRSS5	-0.099	0.017	0.034	-0.101	0.017	0.04	-0.0176	0.00816322
GDNF	0.095	0.021	0.042	0.092	0.028	0.061	0.031	0.00755657
NCDase	-0.094	0.023	0.046	-0.094	0.027	0.061	-0.0006	0.00731562
