## Supplementary File 7 for "An epigenetic predictor of death captures multi-modal measures of brain health"

### Sheet: Supplementary File 7
Supplementary File 7. Comparison of effect sizes for phenotypes associated with both age-adjusted DNAm GrimAge and DNAm Pack Years, before and after adjustment for age 11 IQ.
Trait	Standarised Beta	Standardised Beta Pack	Standarised Beta Adjusted	Standarised Beta Adjusted Pack Years	Type of Trait
g Factor	-0.176	-0.149	-0.116	-0.084	Cognitive
Digit Symbol-Coding	-0.162	-0.157	-0.115	-0.105	Cognitive
Four Choice Reaction Time - Mean	0.162	0.153	0.127	0.122	Cognitive
Symbol Search	-0.146	-0.14	-0.103	-0.097	Cognitive
Block Design	-0.136	-0.121	-0.085	-0.068	Cognitive
Matrix Reasoning	-0.137	-0.124	-0.097	-0.081	Cognitive
Inspection Time Total	-0.133	-0.114	-0.084	-0.069	Cognitive
Wechsler Test of Adult Reading	-0.13	-0.122	-0.06	-0.043	Cognitive
Age 70 IQ	-0.108	-0.091	-0.036	-0.007	Cognitive
Backwards Digit Span	-0.108	-0.061	-0.069	-0.018	Cognitive
Age 11 IQ	-0.109	-0.119	NA	NA	Cognitive
White Matter:ICV Ratio	-0.275	-0.244	-0.265	-0.232	Neuroimaging
Brain:ICV Ratio	-0.25	-0.191	-0.234	-0.173	Neuroimaging
Grey Matter:ICV Ratio	-0.219	-0.162	-0.195	-0.139	Neuroimaging
White Matter Hyperintensities:ICV Ratio	0.172	0.158	0.16	0.151	Neuroimaging
IL6	0.372	0.251	0.281	0.241	Physical
Forced Expiratory Volume	-0.269	-0.23	-0.346	-0.249	Physical
Peak Expiratory Flow	-0.252	-0.217	-0.321	-0.218	Physical
CRP	0.246	0.178	0.153	0.182	Physical
FVC	-0.162	-0.105	-0.226	-0.112	Physical
Iron	-0.242	-0.161	-0.311	-0.143	Physical
Forced Expiratory Ratio	-0.216	-0.256	-0.319	-0.28	Physical
Creatinine	0.16	0.127	0.075	0.117	Physical
LDL Cholesterol	-0.169	-0.098	-0.264	-0.107	Physical
Triglycerides	0.129	0.106	0.008	0.061	Physical
Height	-0.083	-0.067	-0.12	-0.044	Physical
